# EXOSC4 is recruited by histone H3 co-modified with K9me3 and acetylations to surveil non-coding transcription

**DOI:** 10.1101/2024.08.05.606680

**Authors:** Stephanie Stransky, Ronald Cutler, Jennifer Aguilan, Joseph D. DeAngelo, David Shechter, Simone Sidoli

## Abstract

Histones are hyper modified proteins that regulate chromatin accessibility and DNA readout. Co-existing post-translational modifications (PTMs) on histones affect interaction affinities of chromatin-associated proteins in ways that are still mostly unexplored. Here, we focus on the biological role of a specific histone code made of two PTMs with supposedly opposing biological functions, i.e. H3K9me3 marker of constitutive heterochromatin and H3K14ac benchmarking accessible chromatin. By applying multi-dimensional mass spectrometry, we demonstrated that EXOSC4 interacts with H3K9me3 + acetyls and affects post-transcriptional regulation. Specifically, EXOSC4 depletion leads to down-regulation of the RNA surveillance machinery and increased expression of non-coding transcripts, including anti-sense RNAs. Together, we elucidate the role of a co-modified histone tail and demonstrate its involvement in the RNA machinery and spurious transcription surveillance.
