## Supplementary Table 1 for "EXOSC4 is recruited by histone H3 co-modified with K9me3 and acetylations to surveil non-coding transcription"

### Sheet: Table 1
Supplementary Table 1. Histones analysis following 20mM sodium butyrate treatment. NT, nontreated cells; NaBut, sodium butyrate treated cells.
	NT_Replicate1	NT_Replicate2	NT_Replicate3	NaBut_24h_Replicate1	NaBut_24h_Replicate2	NaBut_24h_Replicate3	NaBut_48h_Replicate1	NaBut_48h_Replicate2	NaBut_48h_Replicate3	NaBut_72h_Replicate1	NaBut_72h_Replicate2	NaBut_72h_Replicate3
Peptide	Ratio	Ratio	Ratio	Ratio	Ratio	Ratio	Ratio	Ratio	Ratio	Ratio	Ratio	Ratio
TKQTAR(H3_3_8)
H3_3_8 unmod	0.908705	0.920264	0.933979	0.800748	0.739894	0.680556	0.626867	0.74635	0.623593	0.910222	0.928635	0.765037
H3_3_8 K4me1	0.075968	0.071112	0.054204	0.164276	0.227299	0.27606	0.338746	0.229505	0.316094	0.048847	0.035698	0.19822
H3_3_8 K4me2	0.006979	0.006005	0.005976	0.016832	0.024606	0.0281	0.028037	0.015882	0.034977	0.000109	5.6e-05	0.017295
H3_3_8 K4me3	0.002783	0.001454	0.001281	0.004503	0.003811	0.006355	0.004452	0.003205	0.005808	0.016859	0.014784	0.008229
H3_3_8 K4ac	0.005564	0.001165	0.00456	0.013641	0.00439	0.008929	0.001898	0.005059	0.019528	0.023962	0.020828	0.011219
KSTGGKAPR(H3_9_17)
H3_9_17 unmod	0.11143	0.102591	0.08147	0.352242	0.023931	0.088115	0.053253	0.058047	0.045744	0.205936	0.264345	0.060274
H3_9_17 K9me1	0.062701	0.055768	0.044913	0.005061	0.012649	0.010882	0.024654	0.02943	0.026454	0.00326	0.006152	0.006002
H3_9_17 K9me2	0.208218	0.190797	0.148059	0.022052	0.045476	0.046568	0.062063	0.06269	0.057239	0.053731	0.060928	0.057724
H3_9_17 K9me3	0.092519	0.084775	0.072055	0.021959	0.026576	0.025754	0.046184	0.044755	0.042357	0.040385	0.013763	0.049045
H3_9_17 K9ac	0.006509	0.016919	0.014925	0.00415	0.011266	0.012666	0.038621	0.075084	0.063625	0.021179	0.001531	0.039141
H3_9_17 K14ac	0.065515	0.074075	0.054696	0.012452	0.099958	0.097806	0.120284	0.097235	0.087984	0.021151	0.000423	0.063045
H3_9_17 K9me1K14ac	0.049182	0.055468	0.047247	0	0.079498	0.000456	0.084054	0.093887	0.087471	0.009933	0.004135	0.064083
H3_9_17 K9me2K14ac	0.161095	0.194942	0.168392	0.146731	0.315342	0.311802	0.235098	0.180313	0.202345	0.104334	0.095517	0.204467
H3_9_17 K9me3K14ac	0.054097	0.069511	0.060505	0.070119	0.148279	0.146785	0.125674	0.102258	0.119137	0.058008	0.032565	0.138917
H3_9_17 K9acK14ac	0.006034	5.4e-05	4.8e-05	9.2e-05	0.218644	0.002444	0.192943	0.006851	0.234576	0.012976	0.017805	0.230072
KSTGGKAPR(H3_9_17)
H3_9_17 S10ph	0.047573	0.054631	0.023226	0.038541	0.00128	0.088663	0.004299	0.00926	0.003728	0.093674	0.162805	0.010353
H3_9_17 K9me1S10ph	0.12668	0.084649	0.270435	0.277198	0.013633	0.157951	0.009083	0.060933	0.014626	0.123797	0.092248	0.027671
H3_9_17 K9me2S10ph	0.00065	0.000133	0.000468	0.000145	5.4e-05	0.002388	2.7e-05	0.00071	0.00048	0.00052	0.001578	0.000128
H3_9_17 K9me3S10ph	0.001306	0.014682	0.003218	0.000998	7.9e-05	0.000102	0.001227	0.001807	0.003211	0.107319	0.126036	0.012924
H3_9_17 K9acS10ph	2e-06	9e-06	0.000986	3.6e-05	1e-06	2e-06	6e-06	0.000989	0.000123	0.000559	0.000115	0.00036
H3_9_17 S10phK14ac	0.001642	0.000704	0.005905	0.001645	0.000516	0.00161	0.000256	0.002575	0.0014	0.054601	0.114453	0.02906
H3_9_17 K9me1S10phK14ac	0.002462	1.5e-05	4.4e-05	0.003439	3e-06	0.000126	0.000251	0.001613	0.000324	0	0	0
H3_9_17 K9me2S10phK14ac	0.001647	0.000156	6.9e-05	0	0.000152	0.000636	3e-05	0.146314	0.000329	0.000507	0.000572	7.9e-05
H3_9_17 K9me3S10phK14ac	0.000132	4.9e-05	2.1e-05	8e-06	0.000436	0.000177	1.4e-05	0.000526	5.7e-05	0.000172	0.000493	0
H3_9_17 K9acS10phK14ac	0.000605	7.2e-05	0.003318	0.043132	0.002227	0.005069	0.001979	0.024723	0.008791	0.087958	0.004538	0.006655
KQLATKAAR(H3_18_26)
H3_18_26 unmod	0.61574	0.49836	0.563449	0.042134	0.085061	0.06798	0.099552	0.103958	0.082057	0.155946	0.074289	0.040271
H3_18_26 K23me1	5.2e-05	2.7e-05	0.000285	0.000144	1.2e-05	5.2e-05	3.6e-05	7.9e-05	0.000322	0.004715	0.003059	0.000518
H3_18_26 K18me1	4.8e-05	1.5e-05	0.000226	0.000405	4e-06	1.1e-05	0.000102	4.5e-05	0.000199	0.005161	0.006578	0.00071
H3_18_26 K18me1K23me1	0.00028	0	0.007985	0.002941	1.5e-05	0	0.000138	0	0	0.020028	0	0.002745
H3_18_26 K18ac	0.020752	0.01828	0.027485	0.016512	0.027612	0.023893	0.070568	0.078339	0.05266	0.000195	0.000391	0.070606
H3_18_26 K23ac	0.336469	0.459546	0.360525	0.482831	0.362839	0.389628	0.296843	0.331494	0.284505	0.194791	0.390866	0.220026
H3_18_26 K18acK23ac	0.02666	0.023772	0.040044	0.455033	0.524456	0.518435	0.53276	0.486085	0.580257	0.619164	0.524817	0.665123
KSAPATGGVKKPHR(H3_27_40)
H3_27_40 unmod	0.077724	0.035864	0.031966	0.012857	0.025445	0.015389	0.008285	0.006944	0.005407	0.01009	0.004871	0.005332
H3_27_40 K36me1	0.020575	0.006977	0.015269	0.026385	0.004214	0.020512	0.008091	0.00712	0.00443	3.6e-05	0.03682	0.006559
H3_27_40 K27me1	0.088167	0.050001	0.045187	0.019129	0.04181	0.023965	0.035317	0.020805	0.020873	0.036118	0.009157	0.023846
H3_27_40 K27me2	0.474695	0.491575	0.48237	0.502918	0.503933	0.450307	0.433193	0.421448	0.441134	0.347466	0.272559	0.423749
H3_27_40 K36me2	0.026179	0.027486	0.027427	0.007602	0.009557	0.007264	0.012893	0.009178	0.009622	0.005637	0	0.007389
H3_27_40 K27me3	0.166613	0.202162	0.181622	0.278754	0.268304	0.259702	0.306722	0.312953	0.320309	0.255131	0.206551	0.307923
H3_27_40 K36me3	0.02701	0.028915	0.025521	0.021473	0.032905	0.030374	0.034812	0.020742	0.007097	0.002441	0.000957	0.003154
H3_27_40 K27me2K36me1	0.032211	0.050351	0.039252	0.033141	0.013961	0.026252	0.022812	0.046867	0.049318	0.056978	0.046182	0.060835
H3_27_40 K27me1K36me2	0.03218	0.038946	0.03142	0.035225	0.027831	0.033652	0.037016	0.035095	0.029071	0.029089	0.023929	0.032173
H3_27_40 K27me1K36me1	0.011242	0.009612	0.009535	0.001865	0.007425	0.004623	0.007028	0.004759	0.004419	0	0	0.000107
H3_27_40 K27me3K36me1	0.009405	0.016949	0.013862	0.024015	0.017833	0.025908	0.026214	0.035728	0.029471	0.041424	0.030902	0.029899
H3_27_40 K27me1K36me3	0.019161	0.022353	0.018501	0.015062	0.011739	0.013799	0.013381	0.012503	0.01142	0.012943	0.024748	0.010331
H3_27_40 K27me2K36me2	0.011968	0.015498	0.056183	0.016483	0.019214	0.059736	0.03434	0.058029	0.046073	0.156448	0.279399	0.059668
H3_27_40 K27me3K36me2	0	0	0.017237	0	0.005486	0.02066	0.010791	0	0.01486	0.03823	0.045206	0.015884
H3_27_40 K27ac	0.002451	0.001748	0.001821	0.003122	0.010249	0.006501	0.008262	0.00462	0.00628	0	0	0.007171
KSAPATGGVKKPHR(H3_27_40)
H3_27_40 S28ph	0.000181	0.000534	0.00236	0.001076	7.9e-05	0.001075	0.000806	0.002749	0.000166	0.005996	0.012887	0.005893
H3_27_40 K27me1S28ph	0	1.4e-05	0	0	0	0	3.5e-05	0.000266	5.1e-05	0.001973	0.003763	0
H3_27_40 K27me2S28ph	0.000187	0.000879	6.5e-05	0.000215	1e-05	0.000281	0	5.4e-05	0	0	0	0
H3_27_40 K27me3S28ph	5e-05	0.000136	0.000403	0.00068	4e-06	0	0	0.00014	0	0	0.00207	8.8e-05
KSAPSTGGVKKPHR(H33_27_40)
H33_27_40 unmod	0.073987	0.046502	0.041136	0.37672	0.094966	0.029406	0.071255	0.024153	0.02985	NaN	NaN	0.021682
H33_27_40 K36me1	0.046094	0.015942	0.04134	0.026196	0.023543	0.072821	0.035263	0.298588	0.002685	NaN	NaN	0.031321
H33_27_40 K27me1	0.015145	0.010734	0.018836	0.001007	0.017669	0.009226	0.003675	0.168816	0.018096	NaN	NaN	0.007982
H33_27_40 K27me2	0.47496	0.466261	0.357002	0	0.454634	0.495906	0.454302	0.208281	0.29629	NaN	NaN	0.435512
H33_27_40 K36me2	0.082961	0.072179	0.066248	0.403814	0.014843	0.014808	0.031054	0.014228	0.285141	NaN	NaN	0.076403
H33_27_40 K27me3	0.153054	0.182554	0.162819	0.000542	0.140824	0.121739	0.150168	0.120145	0.151922	NaN	NaN	0.213528
H33_27_40 K36me3	0.016226	0.024181	0.018809	0.09586	0.012915	0.010076	0.015043	0.010745	0.014754	NaN	NaN	3.1e-05
H33_27_40 K27me2K36me1	0.025696	0.025497	0.031588	0.061589	0.029553	0.012517	0.031311	0.026377	0.028874	NaN	NaN	0.031078
H33_27_40 K27me1K36me2	0.051632	0.086972	0.061202	0.002833	0.039912	0.03834	0.040391	0.025144	0.028871	NaN	NaN	0.033324
H33_27_40 K27me1K36me1	0	0	0.010716	0	0.013146	0.00058	0.006516	0.000692	0.000309	NaN	NaN	0
H33_27_40 K27me3K36me1	0.000595	0.001778	0.002348	0	0.01136	0.009685	0.010788	0.01158	0.010017	NaN	NaN	0.00181
H33_27_40 K27me1K36me3	0.036483	0.036503	0.036239	0.000718	0.016807	0.014548	0.014776	0.010467	0.009925	NaN	NaN	0.00058
H33_27_40 K27me2K36me2	0.000766	0.008711	0.096289	0	0.02278	0.061909	0.032344	0.021846	0.047936	NaN	NaN	0.049996
H33_27_40 K27me3K36me2	0	0	0.033791	0	0.003402	0.01846	0.009663	0	0.010111	NaN	NaN	0
H33_27_40 K27ac	0.00153	0.001077	0.016806	0	0.085133	0.044541	0.092507	0.049452	0.061005	NaN	NaN	0.087317
KSAPSTGGVKKPHR(H33_27_40)
H33_27_40 S28ph	0.016885	0.019088	0.000927	0.006679	0.018397	0.044427	0.000864	0.00251	0.003482	NaN	NaN	0.008207
H33_27_40 K27me1S28ph	0.002987	0.001117	0.000651	0.001206	9.5e-05	5.2e-05	0	0.006787	0.000656	NaN	NaN	0
H33_27_40 K27me2S28ph	0.001001	0.000903	0.002513	0.003147	2e-05	0.00096	8.2e-05	0.000138	7.6e-05	NaN	NaN	0.00123
H33_27_40 K27me3S28ph	0	0	0.000741	0.019688	0	0	0	5.2e-05	0	NaN	NaN	0
YRPGTVALR(H3_41_49)
H3_41_49 unmod	0.997575	0.99977	0.99994	0.996962	0.999039	0.991503	0.99995	0.999085	0.999777	0.998594	0.997494	0.999421
H3_41_49 Y41ph	0.002425	0.00023	6e-05	0.003038	0.000961	0.008497	5e-05	0.000915	0.000223	0.001406	0.002506	0.000579
YQKSTELLIR(H3_54_63)
H3_54_63 unmod	0.507499	0.040613	0.496365	0.117735	0.511739	0.262806	0.969463	0.783657	0.87641	0.978266	0	0.72284
H3_54_63 K56me1	0	0.000806	0.001029	0	0	0.004749	0	0.003467	0	0	0	0
H3_54_63 K56me2	0.280718	0.950513	0.018274	0.270949	0.458902	0.284953	0.013365	0.075757	0.025803	0.021734	0	0.105781
H3_54_63 K56me3	0.12176	0	0.481249	0.070197	0.000233	0.008769	0.001509	0.006156	0.003329	0	0	0
H3_54_63 K56ac	0.090023	0.008068	0.003084	0.541119	0.029126	0.438722	0.015663	0.130963	0.094457	0	0	0.171379
EIAQDFKTDLR(H3_73_83)
H3_73_83 unmod	0.080186	0.023301	0.226187	0.347268	0.676152	0.162273	0.898033	0.419493	0.981933	0.647692	0.012637	0.256478
H3_73_83 K79me1	0.836871	0	0.058993	0	0.113337	0	0	0.364181	0	0	0	0
H3_73_83 K79me2	0.000371	0.000114	0.043108	0.02697	0.004629	0.025585	0.002589	0.124732	0.005282	0.038975	0.000515	0.740694
H3_73_83 K79me3	0.078386	0.975623	0.647376	0.522017	0.193829	0.805395	0.096133	0.038001	0.00239	0.013443	0.001349	0
H3_73_83 K79ac	0.004186	0.000962	0.024337	0.103745	0.012054	0.006747	0.003246	0.053592	0.010395	0.299891	0.9855	0.002828
VTIMPKDIQLAR(H3_117_128)
H3_117_128 unmod	0.843825	0.515	0.837247	0.901254	0.859543	0.972126	0.990685	0.700967	0.933889	0.931096	1	0.754954
H3_117_128 K122ac	0.156175	0.485	0.162753	0.098746	0.140457	0.027874	0.009315	0.299033	0.066111	0.068904	0	0.245046
GKGGKGLGKGGAKR(H4_4_17)
H4_4_17 unmod	0.508777	0.35274	0.382135	0.043345	0.047418	0.057395	0.050242	0.051106	0.034067	0.110148	0.160133	0.043422
H4_4_17 K5ac	0.021615	0.015207	0.014496	0.014709	0.006646	0.011248	0.006057	0.006413	0.00454	0.030803	0.057448	0.007279
H4_4_17 K8ac	0.029624	0.031728	0.023463	0.010694	0.005844	0.006671	0.004925	0.065601	0.004607	0.012326	0.000633	0.017255
H4_4_17 K12ac	0.04831	0.045002	0.036602	0.008362	0.011852	0.014753	0.047272	0.010516	0.048228	0.003249	0.001898	0.014611
H4_4_17 K16ac	0.265725	0.375299	0.396153	0.050443	0.070481	0.067093	0.056322	0.055847	0.045629	0.114995	0.126982	0.078785
H4_4_17 K5acK8ac	0.012408	0.022009	0.004199	0.009466	0.004886	0.020779	0.004025	0.011101	0.005754	0	0.000528	0.002925
H4_4_17 K5acK12ac	0.008648	0.004443	0.002053	0.002743	0.006647	0.006302	0.006452	0.006553	0.00699	0	0.03403	0.00511
H4_4_17 K5acK16ac	0.008993	0.008124	0.001307	0.040418	0.01935	0.027307	0.035468	0.028766	0.027832	0.039845	0.07826	0.040715
H4_4_17 K8acK12ac	0.009719	0.003127	0.065591	2e-05	0.000754	0.002637	0.002152	0.000711	0.002454	0	1.3e-05	0.001553
H4_4_17 K8acK16ac	0.020346	0.034582	0.010323	0.025385	0.032009	0.042601	0.068355	0.072698	0.058681	0.107142	0.021513	0.06994
H4_4_17 K12acK16ac	0.03339	0.051213	0.012569	0.069375	0.076246	0.059862	0.071393	0.073011	0.059862	0.046131	0.016305	0.059495
H4_4_17 K5acK8acK12ac	0.002726	0.005084	0.00479	0.030973	0.012395	0.036088	0.012719	0.014647	0.01283	0.060234	0.004786	0.014372
H4_4_17 K5acK8acK16ac	0.000808	0.016257	0.005272	0.039932	0.043923	0.02777	0.073442	0.075436	0.089272	0.04761	0.043681	0.084937
H4_4_17 K5acK12acK16ac	3.4e-05	0.001383	0.005736	0.044475	0.072803	0.051717	0.052843	0.055624	0.058225	0.072345	0.073934	0.069348
H4_4_17 K8acK12acK16ac	0.021776	0.020446	0.023322	0.13889	0.131355	0.138995	0.140418	0.144088	0.129195	0.09165	0.085899	0.12869
H4_4_17 K5acK8acK12acK16ac	0.007099	0.013356	0.011988	0.470769	0.457392	0.428781	0.367915	0.32788	0.411834	0.263521	0.293958	0.361561
KVLR(H4_20_23)
H4_20_23 unmod	0.294265	0.209691	0.177084	0.187462	0.065139	0.065817	0.037539	0.106498	0.020219	0.973204	0.997399	0.041401
H4_20_23 K20me1	0.455536	0.275476	0.28237	0.407877	0.374067	0.595693	0.350047	0.323181	0.291184	0.017345	0.001537	0.024011
H4_20_23 K20me2	0.201153	0.476978	0.486644	0.238599	0.403728	0.201212	0.226014	0.219025	0.299515	0	0	0.279799
H4_20_23 K20me3	0.040846	0.026387	0.044366	0.166061	0.14172	0.136182	0.337675	0.24798	0.361299	0.009452	0.001064	0.654789
H4_20_23 K20ac	0.0082	0.011468	0.009537	0	0.015347	0.001097	0.048725	0.103316	0.027784	0	0	0
DNIQGITKPAIR(H4_24_35)
H4_24_35 unmod	1	1	1	1	1	1	1	1	1	1	1	1
RGGVKR(H4_40_45)
H4_40_45 unmod	0.994324	0.996174	0.994035	0.930222	0.999116	0.9766	0.997225	0.980798	0.993234	0.854065	0.600579	0.989193
H4_40_45 K44ac	0.005676	0.003826	0.005965	0.069778	0.000884	0.0234	0.002775	0.019202	0.006766	0.145935	0.399421	0.010807
KTVTAMDVVYALKR(H4_79_92)
H4_79_92 unmod	1	1	1	1	1	1	1	1	1	1	1	1
unmod(H1_1_35)
H1_1_35 H12.SETAPAAPAAAPPAEKAPVKKKAAKKAGGTPR	0.001413	0.000639	0.021216	0.003124	0.00013	0.004105	0	0.004171	0	0	0	0
H1_1_35 H13.SETAPLAPTIPAPAEKTPVKKKAKKAGATAGKR	0.000177	0.000282	0.000807	0	0	0	0	0	0	0	0	0
H1_1_35 H14.SETAPAAPAAPAPAEKTPVKKKAR	0.998188	0.998496	0.975884	0.986275	0.993141	0.995046	1	0.949024	0.965591	0.33945	0.430884	1
H1_1_35 H15.SETAPAETATPAPVEKSPAKKKATKKAAGAGAAKR	0.000222	0.000584	0.002094	0.010602	0.006729	0.000849	0	0.046805	0.034409	0.66055	0.569116	0
unmod(H1_54_81)
H1_54_81 H11.GGVSLAALKKALAAAGYDVEKNNSR	0.36332	0.035082	0.475248	0.501192	0.840508	0.14465	0.645783	0.7733	0.148745	0	0	0.472527
H1_54_81 H1v234.SGVSLAALKKALAAAGYDVEKNNSR	0.627553	0.941367	0.501746	0.483511	0.153578	0.848191	0.100834	0.225786	0.851255	0.044995	0.815937	0.527473
H1_54_81 H15.NGLSLAALKKALAAGGYDVEKNNSR	0.00566	0.0229	0.021699	0.01058	0.005914	0.004741	0.158082	0	0	0.221813	0.184063	0
H1_54_81 H1T.VGMSLVALKKALAAAGYDVEKNNSR	0.003466	0.000651	0.001307	0.004716	0	0.002418	0.095301	0.000914	0	0.733193	0	0
KGNYAER(H2A1_36_42)
H2A1_36_42 unmod	0.960243	0.976504	0.986502	0.959236	0.998075	0.993933	0.999093	0.972323	0.999816	0.978273	0.944711	0.999041
H2A1_36_42 K36ac	0.039757	0.023496	0.013498	0.040764	0.001925	0.006067	0.000907	0.027677	0.000184	0.021727	0.055289	0.000959
KGNYSER(H2A3_36_42)
H2A3_36_42 unmod	0.997753	0.999198	0.989648	0.989397	0.989179	0.986742	0.996617	0.98364	0.995497	0.782818	0.883231	0.867472
H2A3_36_42 K36ac	0.002247	0.000802	0.010352	0.010603	0.010821	0.013258	0.003383	0.01636	0.004503	0.217182	0.116769	0.132528
KGHYAER(H2AX_36_42)
H2AX_36_42 unmod	0.902926	0.996675	0.961466	0.433242	0.96237	0.98923	0.968003	0.150569	0.629258	0.121392	0.032056	0.369824
H2AX_36_42 K36ac	0.097074	0.003325	0.038534	0.566758	0.03763	0.01077	0.031997	0.849431	0.370742	0.878608	0.967944	0.630176
GKQGGKAR(H2A1_4_11)
H2A1_4_11 unmod	0.906339	0.895431	0.905947	0.434671	0.423415	0.456214	0.601022	0.650891	0.548641	0.594165	0.4128	0.631114
H2A1_4_11 K5ac	0.052872	0.057485	0.057522	0.355116	0.371823	0.335956	0.222823	0.245377	0.246838	0.000177	0.000129	0.185991
H2A1_4_11 K9ac	0.032072	0.01144	0.018869	0.082104	0.052376	0.102147	0.048741	0.068628	0.048493	0.176497	0.128746	0.04271
H2A1_4_11 K5acK9ac	0.000227	0.006165	0.009236	0.070272	0.068593	0.075691	0.023588	0.026465	0.029963	0.000297	0.001004	0.016734
H2A1_4_11 K9me1	0.00217	0.007247	0.003156	0.025372	0.026655	0.010189	0.054118	0.006138	0.050279	0.084837	0.107339	0.112603
H2A1_4_11 K5me1	0.00632	0.022231	0.005269	0.032464	0.057138	0.019803	0.049708	0.0025	0.075787	0.144027	0.349982	0.010848
GKQGGKVR(H2AJ_4_11)
H2AJ_4_11 unmod	0.006309	0.074106	0.13446	0.009776	0.052431	0.011611	0.083859	0.00946	0.112608	0.105309	0.098304	0.082091
H2AJ_4_11 K5ac	0.002337	0.017097	0.029614	0.009648	0.116454	0.037714	0.088789	0.003447	0.10302	0.000111	0.002688	0.072284
H2AJ_4_11 K9ac	0.006475	0.010948	0.020831	0.009837	0.038225	0.022994	0.04401	0.005804	0.059327	0.111348	0.123074	0.066308
H2AJ_4_11 K5acK9ac	0.940653	0.851897	0.7021	0.962651	0.781609	0.923442	0.768736	0.980952	0.706534	0.780617	0.481743	0.776774
H2AJ_4_11 K9me1	0.014521	0.003529	0.024851	0.007744	0.005549	0.001791	0.013647	0.000176	0.005357	0.001106	0.287685	0.000809
H2AJ_4_11 K5me1	0.029705	0.042421	0.088143	0.000344	0.005732	0.002449	0.000958	0.00016	0.013154	0.001509	0.006506	0.001735
GKTGGKAR(H2AX_4_11)
H2AX_4_11 unmod	0.026683	0.028491	0.196249	0.398544	0.149548	0.023297	0.245213	0.107539	0.3024	0.52942	0.186432	0.25602
H2AX_4_11 K5ac	0.003418	0.006906	0.008252	0.079894	0.087888	0.015598	9.7e-05	0.000696	0.000157	1.7e-05	2e-05	0.001999
H2AX_4_11 K9ac	0.003601	0.003573	0.036048	0.108767	0.039856	0.00484	0.097368	0.045745	0.157167	0.016626	0.020261	0.079467
H2AX_4_11 K5acK9ac	0.002572	3.6e-05	0.553213	0.039001	0.038081	0.006434	0.012479	0.23723	0.016261	0.057245	0.021937	0.013504
H2AX_4_11 K9me1	0.540314	0.642276	0.111016	0.235346	0.38669	0.588399	0.303305	0.522027	0.239011	0.344996	0.101221	0.000649
H2AX_4_11 K5me1	0.423413	0.318718	0.095221	0.138447	0.297936	0.361432	0.341537	0.086764	0.285004	0.051696	0.670129	0.648362
SGRGKQGGKAR(H2A1_1_11)
H2A1_1_11 unmod	0.700349	0.948634	0.36534	0.103939	0.109866	0.834011	0.023126	0.165572	0.167707	0.010304	0.070917	0.306125
H2A1_1_11 S1ac	0.103934	0.034577	0.57121	0.030102	0.149482	0.013824	0.661792	0.713404	0.563626	0.977996	0.043298	0.690777
H2A1_1_11 K5ac	0.195717	0.016788	0.06345	0.865959	0.740652	0.152165	0.315082	0.121024	0.268667	0.0117	0.885785	0.003098
AGGKAGKDSGKAKAKAVSR(H2AV_1_19)
H2AV_1_19 unmod	0.774359	0.878685	0.874805	0.807111	0.293994	0.334613	0.327979	0.505634	0.388532	0.908505	1	0.750856
H2AV_1_19 K4ac	0.021877	0.012334	0.000432	0.035164	0.120243	0.07262	0.118814	0.046561	0.062637	0	0	0.086001
H2AV_1_19 K7ac	0.010901	2.7e-05	0	0.0062	0.080472	0.020451	0.024164	0.014298	0.082264	0	0	0.010873
H2AV_1_19 K11ac	0.008686	6e-06	0	0.007761	0.068654	0.014039	0.045689	0.043166	0.087121	0	0	0.010387
H2AV_1_19 K15ac	0.015229	0.005095	0.000821	0.033385	0.062898	0.043835	0.084764	0.056186	0.017862	0	0	0.053729
H2AV_1_19 K4acK7ac	0.002939	0.002987	0.000181	0.002854	0.095826	0.005607	0.012515	0.030292	0.033719	0	0	0
H2AV_1_19 K4acK11ac	0.00237	0.003145	0.000917	0.003428	0.005024	0.085026	0.000633	0.045322	0.01246	0	0	0.001795
H2AV_1_19 K4acK15ac	0.001399	0	4.4e-05	0.012256	0.004597	0.140338	0.191164	0.06098	0.078322	0	0	0.039556
H2AV_1_19 K7acK11ac	0.000238	0.001511	3e-05	9e-06	5e-05	0.003917	0.012137	0.013712	0.000931	0	0	0
H2AV_1_19 K7acK15ac	0.002011	2.1e-05	0.000152	0.002582	0.002513	0.02592	0.021116	0.02098	0.036878	0	0	0.013776
H2AV_1_19 K11acK15ac	0.00052	0.003276	0.00062	0.00802	0.075795	0.127954	0.068589	0.075312	0.063866	0	0	0.030414
H2AV_1_19 K7acK11acK15ac	0.106822	0.000824	0.000524	0.023988	0.085603	0.052412	0.046679	0.022728	0.038272	0.046189	0	0
H2AV_1_19 K4acK11acK15ac	0	0	0	0.000836	0.016676	0.002	0	0.014756	0.000735	0	0	0.000114
H2AV_1_19 K4acK7acK15ac	0.016743	0	0.001636	0.007024	0.020486	0.043242	0.010927	0.020507	0.046845	0	0	0.001128
H2AV_1_19 K4acK7acK11ac	0.018283	4.5e-05	0.000151	0.02908	0.067168	0.020717	0.03483	0.027224	0.049239	0.045306	0	0.00137
H2AV_1_19 K4acK7acK11acK15ac	0.017623	0.092043	0.119688	0.020302	0	0.007309	0	0.002344	0.000316	0	0	0
AGGKAGKDSGKAKTKAVSR(H2AZ_1_19)
H2AZ_1_19 unmod	0.911651	0.879937	0.955176	0.258701	0.200029	0.208514	0.415753	0.302978	0.282847	0.934484	0.126432	0.633142
H2AZ_1_19 K4ac	0.026946	0.056361	0.021819	0.066665	0.130207	0.040425	0.084113	0.134365	0.09007	0.006875	0	0.13616
H2AZ_1_19 K7ac	0.014474	0	0	0	0.006093	0.003067	0	1.8e-05	0.001875	0	0	0
H2AZ_1_19 K11ac	0.018883	0	0	0.000312	0.098941	0.002163	0.024164	0.08252	0.069125	7.4e-05	0	0.000815
H2AZ_1_19 K15ac	0.026049	0.038857	0.020527	0.02682	0.050522	0.038362	0.08558	0.054196	0.080128	0.007346	0	0.114715
H2AZ_1_19 K4acK7ac	0.000104	0.001655	0.000603	0.027277	0.059648	0.097513	0.069827	0.066781	0.051496	0	0	0.027366
H2AZ_1_19 K4acK11ac	0	0.001389	0.000127	0.020743	0.110529	0.103835	0.060223	0.074569	0.033981	0	0	0.004436
H2AZ_1_19 K4acK15ac	1e-06	0.003016	4.4e-05	0.137222	0.007914	0.04428	0.049349	0.020458	0.006377	0.032454	0	0.048456
H2AZ_1_19 K7acK11ac	7e-06	0.000203	0.000387	2.7e-05	0.044918	0.031384	0.003392	0.083206	0.172645	0	0	0
H2AZ_1_19 K7acK15ac	9.3e-05	0.000613	0.000563	0.046133	0.034356	0.049158	0.034705	0.020976	0.005617	0	0	0.006512
H2AZ_1_19 K11acK15ac	0.000115	0.014832	0.000115	0.074982	0.066965	0.070839	0.034285	0.023106	0.023704	0	0	0.007593
H2AZ_1_19 K7acK11acK15ac	0.000585	0.000462	0.000171	0.063401	0.05245	0.096185	0.060893	0.042633	0.065152	0.014546	0.23302	0.015367
H2AZ_1_19 K4acK11acK15ac	1e-06	0.000527	0	0.005001	0	0.00469	0	0.000419	0	0	0	0
H2AZ_1_19 K4acK7acK15ac	0.000705	0.001158	0	0.054305	0.010399	0.027632	0.001021	0.016514	0.012538	0.004221	0	4.5e-05
H2AZ_1_19 K4acK7acK11ac	0.000387	0.000171	0.000467	0.135419	0.120289	0.172391	0.076695	0.061563	0.101707	0	0.640548	0.005391
H2AZ_1_19 K4acK7acK11acK15ac	0	0.000819	0	0.082992	0.006741	0.00956	0	0.015698	0.002738	0	0	0
AKAKTR(H2A1_12_17)
H2A1_12_17 unmod	0.435115	0.544741	0.480788	0.902525	0.538487	0.366619	0.176309	0.903	0.892348	0.879477	0.886643	0.892245
H2A1_12_17 K13ac	0.000318	0.000756	0.014628	0.000317	0.000617	0.000305	0.001309	1.5e-05	2.6e-05	0	0	9e-06
H2A1_12_17 K15ac	0.268181	0.352878	0.333148	0.009157	0.395148	0.200342	0.141501	0.010238	0.013992	0.000487	0.000295	0.005185
H2A1_12_17 K13acK15ac	0.004038	0.000152	0.005276	0.000442	0.007873	0.001901	0.001391	0.000611	0.000412	0.000671	4e-05	0.00019
H2A1_12_17 K15me1	0.236426	0.084332	0.142494	0.080484	0.033139	0.359384	0.597627	0.078334	0.085154	0.111681	0.099676	0.09245
H2A1_12_17 K13me1	0.055922	0.017141	0.023666	0.007075	0.024737	0.071449	0.081863	0.007802	0.008068	0.007683	0.013345	0.009921
AKAKSR(H2A3_12_17)
H2A3_12_17 unmod	0.070888	0.178612	0.133771	0.010347	0.395064	0.065033	0.168488	0.011209	0.015448	0.000553	0.000333	0.005786
H2A3_12_17 K13ac	0.000388	6.2e-05	0.000427	5.9e-05	0.002161	1e-06	0.000184	2.8e-05	1.7e-05	1e-06	1e-06	4.4e-05
H2A3_12_17 K15ac	0.000678	0.000453	0.001602	0.000424	0.005698	0.000616	0.001458	0.000641	0.000437	0.000762	4.4e-05	0.000167
H2A3_12_17 K13acK15ac	0.012409	0.004757	0.007899	0.003487	0.005338	0.003486	0.001722	0.000939	0.000649	4e-06	7e-06	9.4e-05
H2A3_12_17 K15me1	0.114877	0.275135	0.184933	0.689258	0.537533	0.118828	0.20801	0.6746	0.698037	0.001054	0.712117	0.706537
H2A3_12_17 K13me1	0.800761	0.540981	0.671367	0.296426	0.054207	0.812037	0.620138	0.312585	0.28541	0.997625	0.287497	0.287371
DNKKTR(H2A1_72_77)
H2A1_72_77 unmod	0.895492	0.954712	0.914189	0.675826	0.998497	0.93889	0.992991	0.921169	0.908309	0.730325	0.172321	0.952867
H2A1_72_77 K74ac	0.104508	0.045288	0.085811	0.324174	0.001503	0.06111	0.007009	0.078831	0.091691	0.269675	0.827679	0.047133
HLQLAIR(H2A_82_88)
H2A_82_88 unmod	1	1	1	1	1	1	1	1	1	1	1	1
unmod(H2A_1_88)
H2A_1_88 H2A14s.HLQLAIR	0.517721	0.895224	0.816353	0.948584	0.964826	0.968302	0.936572	0.888328	0.878152	0.807789	0.625383	0.951199
H2A_1_88 H2AZ.AGGKAGKDSGKAKTKAVSR	0.411949	0.074137	0.1225	0.018856	0.021328	0.015276	0.031612	0.058225	0.07132	0.016153	0.000607	0.036344
H2A_1_88 H2AY.SAKAGVIFPVGR	0.000767	0.000496	0.021785	0.006505	0.000292	0.000159	0.001197	0.038033	0.022078	0.138007	0.312016	0.002751
H2A_1_88 H2AX.GKTGGKAR	0.069563	0.030143	0.039363	0.026055	0.013554	0.016263	0.030619	0.015414	0.02845	0.038051	0.061995	0.009706
unmod(H2B_1_29)
H2B_1_29 1C.PEPAKSAPAPKKGSKKAVTKAQKKDGKKR	0.499571	0.29031	0.074616	0.220649	0.814933	0.647873	0	0	0	0	0	0
H2B_1_29 1H.PDPAKSAPAPKKGSKKAVTKAQKKDGKKR	0	0	0	0	0	0	0	0	0	0	0	0
H2B_1_29 2F.PDPAKSAPAPKKGSKKAVTKVQKKDGKKR	0	0	0	0	0	0	0	0	0	0	0	0
H2B_1_29 1B.PEPSKSAPAPKKGSKKAITKAQKKDGKKR	0	0.2053	0.054308	0.296371	0	0	0	0	0	0	0	0
H2B_1_29 1N.PEPSKSAPAPKKGSKKAVTKAQKKDGKKR	0	0	0	0	0	0	0	0	0	0	0	0
H2B_1_29 1D.PEPTKSAPAPKKGSKKAVTKAQKKDGKKR	0	0	0	0	0.019068	0	0	0	0	0	0	0
H2B_1_29 1M.PEPVKSAPVPKKGSKKAINKAQKKDGKKR	0.327556	0.240789	0.677943	0.052273	0.113622	0.050107	0	0	0	0	0	0
H2B_1_29 1L.PELAKSAPAPKKGSKKAVTKAQKKDGKKR	0.172873	0.263601	0.193133	0.430708	0.052376	0.30202	0	0	0	0	0	0
