## Supplementary Table 4 for "EXOSC4 is recruited by histone H3 co-modified with K9me3 and acetylations to surveil non-coding transcription"

### Sheet: Ratio
Supplementary Table 4. Histones analysis following EXOSC4 pull-down.
	EXOSC4beads_Replicate1	EXOSC4beads_Replicate2	EXOSC4beads_Replicate3	Control_Replicate1	Control_Replicate2	Control_Replicate3	Input_Replicate1	Input_Replicate2
Peptide	Ratio	Ratio	Ratio	Ratio	Ratio	Ratio	Ratio	Ratio
TKQTAR(H3_3_8)
H3_3_8 unmod	0.377193	0.757785	0.831433	0.768423	0.847555	0.894561	0.908705	0.920264
H3_3_8 K4me1	0.613385	0.213442	0.158267	0.21362	0.143284	0.038717	0.075968	0.071112
H3_3_8 K4me2	0.007337	0.022127	0.008071	0.0141	0.007109	0.043377	0.006979	0.006005
H3_3_8 K4me3	0.002086	0.006031	0.001985	0.003835	0.002037	0.012715	0.002783	0.001454
H3_3_8 K4ac	0	0.000616	0.000245	2.1e-05	1.4e-05	0.01063	0.005564	0.001165
KSTGGKAPR(H3_9_17)
H3_9_17 unmod	0.069344	0.059858	0.133283	0.110817	0.12719	0.199125	0.11143	0.102591
H3_9_17 K9me1	0.031482	0.03231	0.072713	0.063028	0.069005	0.015476	0.062701	0.055768
H3_9_17 K9me2	0.182942	0.121551	0.157876	0.211814	0.224773	0	0.208218	0.190797
H3_9_17 K9me3	0.089411	0.055744	0.077434	0.094519	0.107875	0.000914	0.092519	0.084775
H3_9_17 K9ac	0.012616	0.004015	0.002155	0.001637	0.001739	0	0.006509	0.016919
H3_9_17 K14ac	0.035579	0.130282	0.159691	0.125344	0.125801	0	0.065515	0.074075
H3_9_17 K9me1K14ac	0.001581	0.079926	0.074666	0.095127	0.072946	0.014986	0.049182	0.055468
H3_9_17 K9me2K14ac	0.439997	0.386791	0.241058	0.211961	0.196237	0.591756	0.161095	0.194942
H3_9_17 K9me3K14ac	0.118768	0.110545	0.071745	0.066373	0.06732	0.176576	0.054097	0.069511
H3_9_17 K9acK14ac	0.000153	0.01401	0.000945	0.01405	2.2e-05	0	0.006034	5.4e-05
KSTGGKAPR(H3_9_17)
H3_9_17 S10ph	5e-05	2.7e-05	0.000211	9.4e-05	0.001356	0.000412	0.047573	0.054631
H3_9_17 K9me1S10ph	0	2.1e-05	0.005255	0.000127	9.8e-05	0.000349	0.12668	0.084649
H3_9_17 K9me2S10ph	0.01418	6.1e-05	0.000678	0.001944	0.002169	0	0.00065	0.000133
H3_9_17 K9me3S10ph	0	0.000352	0.000113	0.001707	0.001706	0	0.001306	0.014682
H3_9_17 K9acS10ph	0	0	0	0	0.000249	0	2e-06	9e-06
H3_9_17 S10phK14ac	0	2.7e-05	0	0	0.000172	0.000164	0.001642	0.000704
H3_9_17 K9me1S10phK14ac	0	0	0	0.000774	0	5e-06	0.002462	1.5e-05
H3_9_17 K9me2S10phK14ac	0.003691	0.003346	0.0015	0.000272	0.000617	0	0.001647	0.000156
H3_9_17 K9me3S10phK14ac	0.000207	0.001135	0.000653	0.000412	0.000724	0	0.000132	4.9e-05
H3_9_17 K9acS10phK14ac	0	0	2.4e-05	0	0	0.000236	0.000605	7.2e-05
KQLATKAAR(H3_18_26)
H3_18_26 unmod	0.529079	0.426892	0.586313	0.443759	0.633026	0.222612	0.61574	0.49836
H3_18_26 K23me1	5.4e-05	0.000884	4.8e-05	0.000191	6.8e-05	0.000955	5.2e-05	2.7e-05
H3_18_26 K18me1	9e-06	0.000461	2e-05	1.8e-05	2.9e-05	0.00015	4.8e-05	1.5e-05
H3_18_26 K18me1K23me1	7.5e-05	3e-06	2.3e-05	0	0	4.3e-05	0.00028	0
H3_18_26 K18ac	0.008765	0.00889	0.010648	0.004479	0.007036	0.001643	0.020752	0.01828
H3_18_26 K23ac	0.434307	0.52246	0.378933	0.504382	0.332077	0.712341	0.336469	0.459546
H3_18_26 K18acK23ac	0.02771	0.04041	0.024015	0.047171	0.027764	0.062257	0.02666	0.023772
KSAPATGGVKKPHR(H3_27_40)
H3_27_40 unmod	0.011042	0.0272	0.035454	0.028642	0.041452	0.008996	0.077724	0.035864
H3_27_40 K36me1	0.038212	0.028783	0.03482	0.033422	0.026028	0.011803	0.020575	0.006977
H3_27_40 K27me1	0.060087	0.044848	0.054611	0.009286	0.018982	0.016955	0.088167	0.050001
H3_27_40 K27me2	0.34054	0.300246	0.384367	0.333624	0.42282	0.150089	0.474695	0.491575
H3_27_40 K36me2	0.012435	0.035811	0.040944	0.050559	0.038393	0.073957	0.026179	0.027486
H3_27_40 K27me3	0.148218	0.126379	0.150831	0.140059	0.180081	0.06168	0.166613	0.202162
H3_27_40 K36me3	0.023313	0.018347	0.037898	9.8e-05	6.7e-05	0.057971	0.02701	0.028915
H3_27_40 K27me2K36me1	0.065624	0.08009	0.062938	0.097612	0.06738	0.126323	0.032211	0.050351
H3_27_40 K27me1K36me2	0.067965	0.066247	0.054484	0.056667	0.037455	0.108545	0.03218	0.038946
H3_27_40 K27me1K36me1	0.011341	0.026295	0.015694	0.001766	0.003318	0.021699	0.011242	0.009612
H3_27_40 K27me3K36me1	0.011605	0.02158	0.004843	0.026106	0.018455	0.046576	0.009405	0.016949
H3_27_40 K27me1K36me3	0.022711	0.034272	0.02669	0.0327	0.020142	0.056654	0.019161	0.022353
H3_27_40 K27me2K36me2	0.151668	0.150493	0.073244	0.147797	0.096188	0.203295	0.011968	0.015498
H3_27_40 K27me3K36me2	0.035238	0.03936	0.020941	0.040561	0.024879	0.054863	0	0
H3_27_40 K27ac	0	0	0	0.000754	0.001837	0.000211	0.002451	0.001748
KSAPATGGVKKPHR(H3_27_40)
H3_27_40 S28ph	0	3.2e-05	0.000736	0	0.001475	0	0.000181	0.000534
H3_27_40 K27me1S28ph	0	1.9e-05	0.001507	4.1e-05	0	0.000366	0	1.4e-05
H3_27_40 K27me2S28ph	0	0	0	0.000295	0.000638	1.6e-05	0.000187	0.000879
H3_27_40 K27me3S28ph	0	0	0	1.2e-05	0.000408	0	5e-05	0.000136
KSAPSTGGVKKPHR(H33_27_40)
H33_27_40 unmod	0.010436	0.037976	0.061002	0.00358	0.025533	0.004354	0.073987	0.046502
H33_27_40 K36me1	0	0.007977	0.01352	0	0	0.013524	0.046094	0.015942
H33_27_40 K27me1	0	0.009446	0.010797	0	0	0.003456	0.015145	0.010734
H33_27_40 K27me2	0.242705	0.232564	0.443046	0	0	0.063968	0.47496	0.466261
H33_27_40 K36me2	0	0.023149	0.004827	0	0	0.085114	0.082961	0.072179
H33_27_40 K27me3	0.097158	0.107855	0.176274	0	0	0.029406	0.153054	0.182554
H33_27_40 K36me3	0	0.12197	0.056188	0	0	0.022364	0.016226	0.024181
H33_27_40 K27me2K36me1	0	0.004108	0.001222	0	0	0.139796	0.025696	0.025497
H33_27_40 K27me1K36me2	0	0.018528	0.025946	0.945374	0.94317	0.146443	0.051632	0.086972
H33_27_40 K27me1K36me1	0.001503	0.039592	0.000799	0	0	0.027992	0	0
H33_27_40 K27me3K36me1	0	0	0	0	0	0.01232	0.000595	0.001778
H33_27_40 K27me1K36me3	0	0.001109	0.003035	0	0.024774	0.100679	0.036483	0.036503
H33_27_40 K27me2K36me2	0.106878	0.268124	0.147848	0	0	0.233163	0.000766	0.008711
H33_27_40 K27me3K36me2	0.002375	0.084644	0.037638	0	0	0.075276	0	0
H33_27_40 K27ac	0	0	0	0	0	0.000487	0.00153	0.001077
KSAPSTGGVKKPHR(H33_27_40)
H33_27_40 S28ph	0.538944	0.042575	0.017859	0.051002	0.000943	0.041442	0.016885	0.019088
H33_27_40 K27me1S28ph	0	0.000239	0	0	0	0.000216	0.002987	0.001117
H33_27_40 K27me2S28ph	0	0.000142	0	4.5e-05	0	0	0.001001	0.000903
H33_27_40 K27me3S28ph	0	0	0	0	0.00558	0	0	0
YRPGTVALR(H3_41_49)
H3_41_49 unmod	1	0.999985	1	1	0.999998	0.999999	0.997575	0.99977
H3_41_49 Y41ph	0	1.5e-05	0	0	2e-06	1e-06	0.002425	0.00023
YQKSTELLIR(H3_54_63)
H3_54_63 unmod	0.258598	0.01525	0.146882	0.033537	0.047916	0.314067	0.507499	0.040613
H3_54_63 K56me1	0	0	0	0.467632	0.299358	0	0	0.000806
H3_54_63 K56me2	0	0	0.667891	0.498831	0.050688	0.127833	0.280718	0.950513
H3_54_63 K56me3	0.741402	0.053603	0	0	0	0.02497	0.12176	0
H3_54_63 K56ac	0	0.931148	0.185227	0	0.602038	0.53313	0.090023	0.008068
EIAQDFKTDLR(H3_73_83)
H3_73_83 unmod	0.013902	0.087589	0.967026	0.00956	0.004262	0.002171	0.080186	0.023301
H3_73_83 K79me1	0.198916	0.292829	0.016024	0.399862	0.308985	0.005669	0.836871	0
H3_73_83 K79me2	0.00735	0.378756	0.012283	0.003442	0.001397	0.014646	0.000371	0.000114
H3_73_83 K79me3	0.779832	0.201443	0	0.587136	0.685356	0.971505	0.078386	0.975623
H3_73_83 K79ac	0	0.039383	0.004666	0	0	0.006008	0.004186	0.000962
VTIMPKDIQLAR(H3_117_128)
H3_117_128 unmod	0.887534	0.70968	0.910819	0.000135	0.13465	0.998734	0.843825	0.515
H3_117_128 K122ac	0.112466	0.29032	0.089181	0.999865	0.86535	0.001266	0.156175	0.485
GKGGKGLGKGGAKR(H4_4_17)
H4_4_17 unmod	0.413766	0.426674	0.515634	0.640024	0.598601	0.462585	0.508777	0.35274
H4_4_17 K5ac	0.027457	0.015197	0.027459	0.005476	0.035659	0.038473	0.021615	0.015207
H4_4_17 K8ac	0.019215	0.011302	0.02381	0.003295	0.014565	0.005325	0.029624	0.031728
H4_4_17 K12ac	0.042881	0.045865	0.041203	0.014501	0.02724	0.019605	0.04831	0.045002
H4_4_17 K16ac	0.367588	0.364154	0.303921	0.276158	0.223792	0.258255	0.265725	0.375299
H4_4_17 K5acK8ac	0.0085	0.014716	0.01126	0.002426	0.008934	0.015667	0.012408	0.022009
H4_4_17 K5acK12ac	9e-06	0.002639	0.001512	0.002316	0.007517	0.000428	0.008648	0.004443
H4_4_17 K5acK16ac	0.060016	0.009127	0.021533	0.004031	0.007355	0.009112	0.008993	0.008124
H4_4_17 K8acK12ac	0.000261	0.041276	0.00241	0.001614	0.005803	0.00135	0.009719	0.003127
H4_4_17 K8acK16ac	6.9e-05	0.002381	0.006149	0.002154	0.023685	0.006703	0.020346	0.034582
H4_4_17 K12acK16ac	0.052577	0.026708	0.030713	0.028121	0.035397	0.016105	0.03339	0.051213
H4_4_17 K5acK8acK12ac	0	0.008435	0.001182	0.000149	0.000303	0.005805	0.002726	0.005084
H4_4_17 K5acK8acK16ac	0	4e-06	0.001624	0	7.7e-05	0.001474	0.000808	0.016257
H4_4_17 K5acK12acK16ac	0	0.005649	0.003023	7e-06	0	0.050934	3.4e-05	0.001383
H4_4_17 K8acK12acK16ac	0	0.011412	0.002379	0.000153	0.001686	0.018646	0.021776	0.020446
H4_4_17 K5acK8acK12acK16ac	0.007661	0.014462	0.006189	0.019575	0.009383	0.089533	0.007099	0.013356
KVLR(H4_20_23)
H4_20_23 unmod	0.278294	0.190717	0.219828	0.193572	0.26021	0.167916	0.294265	0.209691
H4_20_23 K20me1	0.397882	0.255713	0.292951	0.51266	0.421751	0.249478	0.455536	0.275476
H4_20_23 K20me2	0.32136	0.522965	0.462517	0.193631	0.211369	0.552603	0.201153	0.476978
H4_20_23 K20me3	0.002465	0.030493	0.024593	0.05438	0.05848	0.028038	0.040846	0.026387
H4_20_23 K20ac	0	0.000112	0.00011	0.045757	0.048191	0.001964	0.0082	0.011468
DNIQGITKPAIR(H4_24_35)
H4_24_35 unmod	1	1	1	1	1	1	1	1
RGGVKR(H4_40_45)
H4_40_45 unmod	1	0.999992	0.999769	0.999996	0.999989	0.999992	0.994324	0.996174
H4_40_45 K44ac	0	8e-06	0.000231	4e-06	1.1e-05	8e-06	0.005676	0.003826
KTVTAMDVVYALKR(H4_79_92)
H4_79_92 unmod	1	1	1	1	1	1	1	1
unmod(H1_1_35)
H1_1_35 H12.SETAPAAPAAAPPAEKAPVKKKAAKKAGGTPR	0	0	0.006107	0	0	0.173567	0.001413	0.000639
H1_1_35 H13.SETAPLAPTIPAPAEKTPVKKKAKKAGATAGKR	0	0.007562	0.023647	0	0	0.539086	0.000177	0.000282
H1_1_35 H14.SETAPAAPAAPAPAEKTPVKKKAR	0.690706	0.992438	0.939049	0.983499	0.955527	0.287347	0.998188	0.998496
H1_1_35 H15.SETAPAETATPAPVEKSPAKKKATKKAAGAGAAKR	0.309294	0	0.031197	0.016501	0.044473	0	0.000222	0.000584
unmod(H1_54_81)
H1_54_81 H11.GGVSLAALKKALAAAGYDVEKNNSR	1	1	1	1	1	1	0.36332	0.035082
H1_54_81 H1v234.SGVSLAALKKALAAAGYDVEKNNSR	0	0	0	0	0	0	0.627553	0.941367
H1_54_81 H15.NGLSLAALKKALAAGGYDVEKNNSR	0	0	0	0	0	0	0.00566	0.0229
H1_54_81 H1T.VGMSLVALKKALAAAGYDVEKNNSR	0	0	0	0	0	0	0.003466	0.000651
KGNYAER(H2A1_36_42)
H2A1_36_42 unmod	0.999732	0.999987	0.999984	0.999996	1	0.999839	0.960243	0.976504
H2A1_36_42 K36ac	0.000268	1.3e-05	1.6e-05	4e-06	0	0.000161	0.039757	0.023496
KGNYSER(H2A3_36_42)
H2A3_36_42 unmod	0.977357	0.98612	0.999109	1	1	0.997217	0.997753	0.999198
H2A3_36_42 K36ac	0.022643	0.01388	0.000891	0	0	0.002783	0.002247	0.000802
KGHYAER(H2AX_36_42)
H2AX_36_42 unmod	0.999298	1	0.999822	0.999821	0.999538	0.998919	0.902926	0.996675
H2AX_36_42 K36ac	0.000702	0	0.000178	0.000179	0.000462	0.001081	0.097074	0.003325
GKQGGKAR(H2A1_4_11)
H2A1_4_11 unmod	0.914982	0.811623	0.90788	0.859691	0.838995	0.520196	0.906339	0.895431
H2A1_4_11 K5ac	0.065423	0.047949	0.030952	0.035197	0.054162	0.031664	0.052872	0.057485
H2A1_4_11 K9ac	0.013324	0.009026	0.009356	0.005513	0.010655	0.005099	0.032072	0.01144
H2A1_4_11 K5acK9ac	0.004258	0.001693	0.001067	0.012599	0.011376	0.004085	0.000227	0.006165
H2A1_4_11 K9me1	0.001283	0.055804	0.014888	0.025577	0.033086	0.180129	0.00217	0.007247
H2A1_4_11 K5me1	0.000731	0.073905	0.035857	0.061423	0.051725	0.258828	0.00632	0.022231
GKQGGKVR(H2AJ_4_11)
H2AJ_4_11 unmod	0.136032	0.121702	0.101582	0.9996	0.01715	0.999133	0.006309	0.074106
H2AJ_4_11 K5ac	0.000814	0.070916	0.022957	0	0.067974	0.000574	0.002337	0.017097
H2AJ_4_11 K9ac	0.000706	0.034267	0.018386	0	0.022254	0.000147	0.006475	0.010948
H2AJ_4_11 K5acK9ac	0.69034	0.658153	0.739666	0.000115	0.892576	8.4e-05	0.940653	0.851897
H2AJ_4_11 K9me1	0.133709	0.071904	0.072266	0.000116	1.5e-05	3.6e-05	0.014521	0.003529
H2AJ_4_11 K5me1	0.038399	0.043058	0.045144	0.000169	3.1e-05	2.7e-05	0.029705	0.042421
GKTGGKAR(H2AX_4_11)
H2AX_4_11 unmod	0	0.00056	0.378017	0.040431	0.141366	0.013034	0.026683	0.028491
H2AX_4_11 K5ac	0	0.017658	0.042386	8e-06	0.004039	0.058304	0.003418	0.006906
H2AX_4_11 K9ac	0	0.023977	0.031302	0.008382	0.001408	0.018893	0.003601	0.003573
H2AX_4_11 K5acK9ac	0	0.003892	0.000463	0	0	0.000504	0.002572	3.6e-05
H2AX_4_11 K9me1	0	0.316443	0.267945	0.851659	0.061227	0.479599	0.540314	0.642276
H2AX_4_11 K5me1	0	0.637471	0.279887	0.099519	0.79196	0.429665	0.423413	0.318718
SGRGKQGGKAR(H2A1_1_11)
H2A1_1_11 unmod	0.765948	0.978382	0.299039	0.15396	0.369816	0.78068	0.700349	0.948634
H2A1_1_11 S1ac	0.234052	0.011372	0.700961	0.131206	0.066732	0.030999	0.103934	0.034577
H2A1_1_11 K5ac	0	0.010246	0	0.714834	0.563452	0.18832	0.195717	0.016788
AGGKAGKDSGKAKAKAVSR(H2AV_1_19)
H2AV_1_19 unmod	0.920419	0.963707	0.798378	0.935205	0.979627	0.482481	0.774359	0.878685
H2AV_1_19 K4ac	0.021654	0.013852	0.034293	0	0.001559	0	0.021877	0.012334
H2AV_1_19 K7ac	2.1e-05	0.006516	0.016835	0	0.000107	0	0.010901	2.7e-05
H2AV_1_19 K11ac	0	0.012706	0.130923	0	9.9e-05	0	0.008686	6e-06
H2AV_1_19 K15ac	0.014958	0.002577	0.01957	0	0.001318	0	0.015229	0.005095
H2AV_1_19 K4acK7ac	0.007124	0.000287	0	0	0	0	0.002939	0.002987
H2AV_1_19 K4acK11ac	0.005253	3.4e-05	0	0	0	0	0.00237	0.003145
H2AV_1_19 K4acK15ac	0	0	0	0	0	0	0.001399	0
H2AV_1_19 K7acK11ac	1e-06	0	0	0.016877	2.5e-05	0	0.000238	0.001511
H2AV_1_19 K7acK15ac	0	0	0	0	0.002985	0	0.002011	2.1e-05
H2AV_1_19 K11acK15ac	0.02961	0.000322	0	0.00515	0.002109	0	0.00052	0.003276
H2AV_1_19 K7acK11acK15ac	0.000346	0	0	0.030007	0.012172	0.236669	0.106822	0.000824
H2AV_1_19 K4acK11acK15ac	0	0	0	0	0	0	0	0
H2AV_1_19 K4acK7acK15ac	0	0	0	0.012761	0	0.277081	0.016743	0
H2AV_1_19 K4acK7acK11ac	0.000615	0	0	0	0	0.003769	0.018283	4.5e-05
H2AV_1_19 K4acK7acK11acK15ac	0	0	0	0	0	0	0.017623	0.092043
AGGKAGKDSGKAKTKAVSR(H2AZ_1_19)
H2AZ_1_19 unmod	1	0.998029	0.953437	0.948142	0.982891	0.862582	0.911651	0.879937
H2AZ_1_19 K4ac	0	0	0	0.038446	0.007124	0.023807	0.026946	0.056361
H2AZ_1_19 K7ac	0	0	0.000914	0.003802	0.002073	0.002561	0.014474	0
H2AZ_1_19 K11ac	0	0	0.001055	0.006501	0.003703	0.018899	0.018883	0
H2AZ_1_19 K15ac	0	0	0.000593	0.002638	0.00214	0.044375	0.026049	0.038857
H2AZ_1_19 K4acK7ac	0	0	0.00097	7.4e-05	0	0	0.000104	0.001655
H2AZ_1_19 K4acK11ac	0	0	8.1e-05	0.000258	0	0	0	0.001389
H2AZ_1_19 K4acK15ac	0	0.001177	0.000117	0	0	0	1e-06	0.003016
H2AZ_1_19 K7acK11ac	0	0	2.6e-05	0	0	0	7e-06	0.000203
H2AZ_1_19 K7acK15ac	0	0.000642	0.042683	0	0	0	9.3e-05	0.000613
H2AZ_1_19 K11acK15ac	0	0.000152	0.000124	0.000138	0	0	0.000115	0.014832
H2AZ_1_19 K7acK11acK15ac	0	0	0	0	0.000718	0.000793	0.000585	0.000462
H2AZ_1_19 K4acK11acK15ac	0	0	0	0	0.000288	0	1e-06	0.000527
H2AZ_1_19 K4acK7acK15ac	0	0	0	0	0	9.2e-05	0.000705	0.001158
H2AZ_1_19 K4acK7acK11ac	0	0	0	0	0.001063	0.001034	0.000387	0.000171
H2AZ_1_19 K4acK7acK11acK15ac	0	0	0	0	0	0.045858	0	0.000819
AKAKTR(H2A1_12_17)
H2A1_12_17 unmod	0.292301	0.555068	0.883634	0.29445	0.36396	0.412378	0.435115	0.544741
H2A1_12_17 K13ac	0.006776	0.01266	0.002693	0.004715	0.008188	0.060064	0.000318	0.000756
H2A1_12_17 K15ac	0.263478	0.301027	0.054026	0.20095	0.243256	0.254961	0.268181	0.352878
H2A1_12_17 K13acK15ac	0.003538	0.00099	8.3e-05	0.000472	0.00017	0.029166	0.004038	0.000152
H2A1_12_17 K15me1	0.156589	0.035881	0.014625	0.374495	0.269989	0.073496	0.236426	0.084332
H2A1_12_17 K13me1	0.277318	0.094374	0.044938	0.124918	0.114437	0.169935	0.055922	0.017141
AKAKSR(H2A3_12_17)
H2A3_12_17 unmod	0.476773	0.359885	0.060294	0.406193	0.404312	0.40553	0.070888	0.178612
H2A3_12_17 K13ac	6e-06	0.0003	6.4e-05	4.8e-05	1.9e-05	0.004576	0.000388	6.2e-05
H2A3_12_17 K15ac	0.006236	0.000837	2.5e-05	0.000885	0.000254	0.032969	0.000678	0.000453
H2A3_12_17 K13acK15ac	0.001318	0.002164	0.000291	0.011325	0.01018	0.005345	0.012409	0.004757
H2A3_12_17 K15me1	0.470206	0.592533	0.756034	0.523424	0.523364	0.530853	0.114877	0.275135
H2A3_12_17 K13me1	0.045461	0.044283	0.183293	0.058125	0.06187	0.020727	0.800761	0.540981
DNKKTR(H2A1_72_77)
H2A1_72_77 unmod	1	0.999939	0.999686	0.99999	0.999745	0.998152	0.895492	0.954712
H2A1_72_77 K74ac	0	6.1e-05	0.000314	1e-05	0.000255	0.001848	0.104508	0.045288
HLQLAIR(H2A_82_88)
H2A_82_88 unmod	1	1	1	1	1	1	1	1
unmod(H2A_1_88)
H2A_1_88 H2A14s.HLQLAIR	0.985362	0.989713	0.903448	0.984091	0.988004	0.996762	0.517721	0.895224
H2A_1_88 H2AZ.AGGKAGKDSGKAKTKAVSR	0.0145	0.00881	0.077277	0.010765	0.009788	0.002107	0.411949	0.074137
H2A_1_88 H2AY.SAKAGVIFPVGR	0.000138	0.001453	0.001397	0.000179	8e-06	0.000623	0.000767	0.000496
H2A_1_88 H2AX.GKTGGKAR	0	2.4e-05	0.017877	0.004965	0.002201	0.000509	0.069563	0.030143
unmod(H2B_1_29)
H2B_1_29 1C.PEPAKSAPAPKKGSKKAVTKAQKKDGKKR	0	0.050206	0.109971	0.383334	0.508785	0.11415	0.499571	0.29031
H2B_1_29 1H.PDPAKSAPAPKKGSKKAVTKAQKKDGKKR	0	0.890941	0.834657	0.616666	0.491215	0.026519	0	0
H2B_1_29 2F.PDPAKSAPAPKKGSKKAVTKVQKKDGKKR	0	0	0	0	0	0	0	0
H2B_1_29 1B.PEPSKSAPAPKKGSKKAITKAQKKDGKKR	0	0	0	0	0	0	0	0.2053
H2B_1_29 1N.PEPSKSAPAPKKGSKKAVTKAQKKDGKKR	0	0.029427	0.037353	0	0	0	0	0
H2B_1_29 1D.PEPTKSAPAPKKGSKKAVTKAQKKDGKKR	0	0	0	0	0	0.011566	0	0
H2B_1_29 1M.PEPVKSAPVPKKGSKKAINKAQKKDGKKR	0	0	0	0	0	0.847765	0.327556	0.240789
H2B_1_29 1L.PELAKSAPAPKKGSKKAVTKAQKKDGKKR	0	0.029427	0.018018	0	0	0	0.172873	0.263601
