## Supplementary Table 5 for "EXOSC4 is recruited by histone H3 co-modified with K9me3 and acetylations to surveil non-coding transcription"

### Sheet: Sheet1
Supplementary Table 5. List of gRNAs.
gRNA	Sequence
EXOSC4 gRNA 2 FWD	CACCGAAGTAGGCAGAGAGCGGACC
EXOSC4 gRNA 2 REV	AAACGGTCCGCTCTCTGCCTACTTC
EXOSC4 gRNA 3 FWD	CACCGTAGGCAGAGAGCGGACCTGG
EXOSC4 gRNA 3 REV	AAACCCAGGTCCGCTCTCTGCCTAC
Scrambled control FWD	CACCGGTGTAGTTCGACCATTCGTG
Scrambled control REV	AAACCACGAATGGTCGAACTACACC
